# Differential Biofilm Susceptibility and Potent Isavuconazole Post-Antifungal Effect Distinguish *Cutaneotrichosporon dermatis* from *Trichosporon asahii*

**DOI:** 10.64898/2026.08.30.748177

**Authors:** Tatsuya Yoshinouchi, Tomofumi Nakamura, Daisuke Mori, Jun-ichirou Yasunaga, Yasuhito Tanaka

## Abstract

*Cutaneotrichosporon dermatis* (formerly *Trichosporon dermatis*) is a basidiomycetous yeast-like fungus known to cause summer-type hypersensitivity pneumonitis, although its virulence in humans remains poorly understood. We performed morphological and molecular identification of an isolate from the sputum and blood cultures of an immunocompromised patient, together with pathogenicity assessment using a *Galleria mellonella* model, biofilm formation/eradication assays, antifungal susceptibility testing, drug combination effects, and the post-antifungal effect (PAFE), compared with *Trichosporon asahii*. The isolate was identified as *C. dermatis* by ITS/IGS1 sequencing, supported by phylogenetic analysis. Growth of *C. dermatis* increased more at 37□ than at 25□. In the *Galleria mellonella* assay, *C. dermatis*, *T. asahii*, and *Candida albicans* each showed dose-dependent pathogenicity at sufficiently high inocula, although *Rhizopus oryzae* was the most potent pathogen on a per-CFU basis. *C. dermatis* formed biofilms that were more completely inhibited by terbinafine (TRB) and amphotericin B (AmB) than azole agents, which showed only partial inhibitory activity even at high concentrations. Susceptibility testing showed relatively strong susceptibility to AmB and azole agents. In the TRB and azole combination assay, the fractional inhibitory concentration index (FICI) was below 0.5, indicating synergy. Isavuconazole (ISC) showed a markedly stronger PAFE than the other azole agents tested. These findings indicate that although azoles show only partial efficacy against its biofilm, *C. dermatis* can still cause invasive infection, and that azole monotherapy or TRB and azole combination therapy, aided by the potent PAFE of ISC, may represent effective treatment options.
