## Supplemental file for "Differential Biofilm Susceptibility and Potent Isavuconazole Post-Antifungal Effect Distinguish *Cutaneotrichosporon dermatis* from *Trichosporon asahii*"

### Sheet: Table S1
	Table 1. Isolates and reference sequences used in the ITS phylogenetic analysis
	Species	Strain / Isolate	Accession No.	Note
	Apiotrichum montevideense	CBS 6721	NR_073245	ex-type; outgroup
	Apiotrichum mycotoxinovorans	HB 1175	NR_073335	ex-type; outgroup
	Cutaneotrichosporon arboriforme	CBS 10441	NR_154831	ex-type
	Cutaneotrichosporon cavernicola	JCM 12590	AB180195	ex-type
	Cutaneotrichosporon curvatum	CBS 570	NR_130657	ex-type
	Cutaneotrichosporon cutaneum	CBS 2466	NR_073216	ex-type
	Cutaneotrichosporon cyanovorans	CBS 11948	NR_073357	ex-type
	Cutaneotrichosporon daszewskae	CBS 5123	KY103001	ex-type
	Cutaneotrichosporon debeurmannianum	CBS 1896	KY103002	ex-type
	Cutaneotrichosporon dermatis	CBS 2043	KY103010	ex-type
	Cutaneotrichosporon dermatis	strain 1 (isolate from Pt1)	This study	present isolate
	Cutaneotrichosporon haglerorum	CBS 8902	NR_077086	ex-type
	Cutaneotrichosporon jirovecii	CBS 6864	NR_073252	ex-type
	Cutaneotrichosporon middelhovenii	JCM 12592	NR_172214	ex-type
	Cutaneotrichosporon moniliiforme	CBS 2467	NR_073240	ex-type
	Cutaneotrichosporon mucoides	CBS 7625	NR_073246	ex-type
	Cutaneotrichosporon oleaginosum	ATCC 20509	OL898497	ex-type
	Cutaneotrichosporon smithiae	CBS 8370	NR_073230	ex-type
	Cutaneotrichosporon spelunceum	CBS 9979	NR_189368	ex-type
	Cutaneotrichosporon suis	NCAIM Y.02224	NR_185554	ex-type
	Cutaneotrichosporon terricola	CBS 9546	KY103032	ex-type
	Trichosporon aquatile	CBS 5973	NR_155872	ex-type
	Trichosporon asahii	CBS 2479	NR_073341	ex-type
	Trichosporon asteroides	CBS 2481	NR_073241	ex-type
	Trichosporon caseorum	CBS 9052	NR_073333	ex-type
	Trichosporon coremiiforme	CBS 2482	NR_073249	ex-type
	Trichosporon faecale	CBS 4828	NR_073242	ex-type
	Trichosporon inkin	CBS 5585	NR_073243	ex-type
	Trichosporon insectorum	ATCC MYA-4361	NR_111353	ex-type
	Trichosporon japonicum	CBS 8641	NR_073263	ex-type
	Trichosporon lactis	CBS 9051	NR_073334	ex-type
	Trichosporon ovoides	CBS 7556	NR_073254	ex-type
	Thirty-two sequences were included, comprising the present isolate, 18 Cutaneotrichosporon spp., 11 Trichosporon spp., and two Apiotrichum spp. used as outgroup taxa. Ex-type strain sequences were used wherever available.

### Sheet: Table S2
	Table 2. Isolates and reference sequences used in the IGS1 phylogenetic analysis
	Species	Strain / Isolate	Accession No.	Note
	Apiotrichum mycotoxinovorans	HB 1175	AJ601390	ex-type; outgroup
	Cutaneotrichosporon cutaneum	CBS 2466	AB066415	ex-type
	Cutaneotrichosporon dermatis	CBS 2043	KM488292	ex-type
	Cutaneotrichosporon dermatis	strain 1 (isolate from Pt1)	This study	present isolate
	Cutaneotrichosporon moniliiforme	CBS 2467	AB066429	ex-type
	Cutaneotrichosporon mucoides	CBS 7625	AB066433	ex-type
	Cutaneotrichosporon terricola	CBS 9546 (M9900)	AB086383	ex-type
	Trichosporon aquatile	CBS 5973	OR790891	ex-type
	Trichosporon asahii	CBS 2479	OM472542	ex-type
	Trichosporon asteroides	CBS 2481	OM472450	ex-type
	Trichosporon caseorum	CBS 9052	AB077284	ex-type
	Trichosporon coremiiforme	CBS 2482	OM472459	ex-type
	Trichosporon faecale	CBS 4828	OM472482	ex-type
	Trichosporon inkin	CBS 5585	OM472490	ex-type
	Trichosporon insectorum	CBS 10422	OR790888	ex-type
	Trichosporon japonicum	CBS 8641	OR790894	ex-type
	Trichosporon lactis	CBS 9051	OR790895	ex-type
	Trichosporon ovoides	CBS 7556	OR790893	ex-type
	Eighteen sequences were included, comprising the present isolate, five Cutaneotrichosporon spp., 11 Trichosporon spp., and Apiotrichum mycotoxinovorans as the outgroup taxon. Apiotrichum montevideense was excluded from the IGS1 dataset (see Methods).

### Sheet: Table S3
	Sample	Region	Primer (fragment)	Primer (sequence)	Identified sequence
	C. dermatis 1 clinical isolate	ITS	NS7F/ITS4R	NS7F	TGACTGAGCCAGCGAGTTTATCACCTTGACTGAGAAGTCTGGGTAATCTTGTGAAACTCAGTCGTGCTGGGGATAGAGCATTGCAATTATTGCTCTTCAACGAGGAATACCTAGTAAGCGTGAGTCACCAGCTCGCGTTGATTACGTCCCTGCCCTTTGTACACACCGCCCGTCGCTACTACCGATTGAATGGCTTAGTGAGACCCTCGGATTGGCGTTAAGAAGCCGGCAACGGCATCTTTTGGCCGAGAAGTTGGTCAAACTTGGTCATTTAGAGGAAGTAAAAGTCGTAACAAGGTTTCCGTAGGTGAACCTGCGGAAGGATCATTAGTGAATTGCTCTTTGAGCGTTAAACTATATCCATCTACACCTGTGAACTGTTGATTGACTTCGGTCAAT…
		IGS1	IGS1 26SF/5SR	IGS1 26SF	CTTGTTGCTACGATCTGCTGAGGCTCAGCTCTTGTTCTACAGATTTGTGCTTTAGCACTCTCTCCGGTTGCACTAGAGTGGGGCAGTGTACTGTACACACTCTCGAGCCATCGCAGACAGTGACTTGATGCATCAGACCCATGGGTTGTAGCGTCCAAGTTGGTAAGATATGGCCTAGGCTGGACTCGGGTTGAATTCTTGGTAGTATGGCCACCGAGTGTGGCACTGCCTCAGACTTGAACTTTAATAGCCCAATATATTAGCCGGCCGGCTGTATACTACGGCCAAAGTCTTAGTAGCTAGTTAACGGTAGTTTGGAGTGAAGTGCAGCACTTGATTGTGCTGCATTGCAAGCTGCCGGCCTGGCAGCCGTGAGGTTTATAAGCCATTAAACTGTAT…
	Galleria mellonella 1	COX1	LCO1490/HCO2198	LCO1490/HCO2198	AAGATATTGGTACTTTATATTTTATTTTTGGAATTTGATCAGGAATAGTTGGAACTTCCCTAAGATTATTAATTCGAGCTGAACTTGGTAATCCTGGCTCTCTTATTGGAGATGATCAAATTTATAATACTATTGTTACAGGTCATGCCTTTATTATAATTTTTTTTATAGTAATACCTATTATAATTGGTGGATTTGGAAATTGATTAGTTCCCCTAATATTAGGAGCCCCTGACATAGCTTTCCCCCGACTTAATAATATAAGTTTTTGATTATTACCTCCTTCTCTTACTTTATTAATTTTTAGAAGAATTGTTGAAAATGGAGCAGGAACAGGATGAACAGTTTATCCACCTTTATCTTCTAATATTGCCCATAGAGGTAGATCTGTAGATTTAG…
	Galleria mellonella 2	COX1	LCO1490/HCO2198	LCO1490/HCO2198	AGATATTGGTACTTTATATTTTATTTTTGGAATTTGATCAGGAATAGTTGGAACTTCCCTAAGATTATTAATTCGAGCTGAACTTGGTAATCCTGGCTCTCTTATTGGAGATGATCAAATTTATAATACTATTGTTACAGGTCATGCCTTTATTATAATTTTTTTTATAGTAATACCTATTATAATTGGTGGATTTGGAAATTGATTAGTTCCCCTAATATTAGGAGCCCCTGACATAGCTTTCCCCCGACTTAATAATATAAGTTTTTGATTATTACCTCCTTCTCTTACTTTATTAATTTTTAGAAGAATTGTTGAAAATGGAGCAGGAACAGGATGAACAGTTTATCCACCTTTATCTTCTAATATTGCCCATAGAGGTAGATCTGTAGATTTAGC…

### Sheet: Table S4
	Mycobank
	Sample	Genes	Reference description	Score	Similarity (%)	Overlap (%)	Rating
	C. dermatis 1	ITS	CNRMA14.835, Cutaneotrichosporon dermatis, n3: rDNA sequences ITS	1020.72	100	79.88	good
		IGS1	CNRMA17.116, Cutaneotrichosporon dermatis, nlink1321: IGS1	710.6	100	100	excellent
	BLAST
	Sample	Scientific name	Max score	Total score	Query Cover	E. value	% identification	Accession
	Galleria mellonella 1	COX 1	1253	1253	1	0	100	OY292312.1
	Galleria mellonella 2	COX 1	1243	1243	0.99	0	100	OP164866.1
